# Two classes of active transcription sites and their roles in developmental regulation

**DOI:** 10.1101/2020.06.23.167338

**Authors:** Sarah Robinson-Thiewes, John McCloskey, Judith Kimble

**Affiliations:** University of Wisconsin-Madison, Department of Genetics; University of Wisconsin-Madison, Department of Biochemistry

## Abstract

Genes encoding powerful developmental regulators are exquisitely controlled, often at multiple levels. Here, we use single molecule FISH (smFISH) to investigate nuclear active transcription sites (ATS) and cytoplasmic mRNAs of three key regulatory genes along the *C. ele*gans germline developmental axis. The genes encode ERK/MAP kinase and core components of the Notch-dependent transcription complex. Using differentially-labeled probes spanning either a long first intron or downstream exons, we identify two ATS classes that differ in transcriptional progression: iATS harbor partial nascent transcripts while cATS harbor full-length nascent transcripts. Remarkably, the frequencies of iATS and cATS are patterned along the germline axis in a gene-, stage- and sex-specific manner. Moreover, regions with more frequent iATS make fewer full-length nascent transcripts and mRNAs, whereas those with more frequent cATS produce more of them. We propose that the regulated balance of these two ATS classes has a major impact on transcriptional output during development.
