## Supplementary material for "Two classes of active transcription sites and their roles in developmental regulation": Table S1

### Sheet: mpk-1 probes
intron probe far red 610 or Quasar 570	sequence	GC content				exon probe Quasar 570 or far red 610	sequence	GC content
1	cacaatgggcaaatcaaccc	0.5				1	gtgcgcacaaattgttaggt	0.45
2	atacgcaacttattttcccg	0.4				2	atggtggtttagcatttctc	0.4
3	cacggtagtcttaataggct	0.45				3	gagcagattgttgttgtgtc	0.45
4	aatcttttcttccagcacac	0.4	5' ∆			4	ttacggtatgccaatgatcc	0.45
5	cgtttctctcttttccaatt	0.35				5	ttgctccattcggtatgttg	0.45
6	gaggtgttccggtataaact	0.45				6	catttctgttgtctgacgtg	0.45
7	ttgcacgctggaatgtcaat	0.45				7	atgtcctgaacgagtgtact	0.45
8	tcccaaaggaatacgtgtca	0.45				8	cattgttgaccgtcgagata	0.45
9	ctgttgagttcgcattcatt	0.4				9	cctcaaaaagttgcccatga	0.45
10	cgttccgagtgagaatttgg	0.5				10	agattcacataacggggagc	0.5
11	agtgttgctcttctttcata	0.35				11	agcaccttctccaatatatg	0.4
12	agcgtgtaattctacgcttt	0.4				12	attgtgtcaagtgcagaggc	0.5
13	cgcgtcacttttttcttttg	0.4				13	tgatagcaacgcgatcacga	0.5
14	aaatgactggatctgcaccg	0.5				14	gtctgatgttcgaatggaga	0.45
15	atgaggcgaagaggaaggga	0.55				15	ttttgatttcccgaagtgtc	0.4
16	agtagccaaatggttggttt	0.4				16	ttctcatgcttgaatcgatt	0.35
17	accatgaagtgcaacaaccg	0.5				17	ccgaacggatgatttcttga	0.45
18	acagtaaccatttcgaggga	0.45				18	tccttcaaactatcgacagt	0.4
19	aagaactctccagggattca	0.45				19	tccatcaggcattgaactat	0.4
20	tcgccattcagagttgatag	0.45				20	agttttcagcaatttgtaca	0.3
21	agggagtatcaagagacgca	0.5				21	acgtgatcatttgagagctt	0.4
22	gtgaatcgtttcaatcggca	0.45	mid ∆			22	tgagaccacggagaatttga	0.45
23	ccgagttcaaatttgcgtga	0.45				23	gagcacatttgcagagtgaa	0.45
24	ggcacgctgaaattcattca	0.45				24	tcgatggtttcaaatcacga	0.4
25	gaaagtagaagacggcggca	0.55				25	acatgtggtgttgagcaaca	0.45
26	gtcaaatatcgcgtgacgga	0.5				26	gtgccaatccaaaatcgcaa	0.45
27	attccaatggtgaatagcca	0.4				27	cagtatgatcggtttgtggg	0.5
28	aattgagacaagccgagtgc	0.5				28	tagccacatactcggtcaag	0.5
29	tatctctaggttgctgatca	0.4				29	aatctctggagctctatacc	0.45
30	cagtttttatgagcagtgct	0.4				30	tgtatccctttgaattgagc	0.4
31	catttttcgagacggctttc	0.45				31	gaccagacatcaatcgattt	0.4
32	gcactcaaatcggcatacac	0.5				32	ttctgcgagaatacatccga	0.45
33	ggagaaggagaagaagccgt	0.55				33	acaatggccgattactgagc	0.5
34	gccggctaactgagtgaaaa	0.5				34	tccaaataatgttttcccgg	0.4
35	accaacgccggctaaaaatc	0.5				35	tccaacaactgccaaaatca	0.4
36	aaaggagcttctcttgggag	0.5				36	gtaaatcagcatttgacggg	0.45
37	ctccaattttcccattgtaa	0.35				37	gatatgatcgagccttatca	0.4
38	cccacggaatcatagtgata	0.45				38	tggttgttttggtttgtgtg	0.4
39	tcaacgtgtacagcacgaga	0.5				39	tcaagagctcttggatcagc	0.5
40	ggcaacttgcactaacctaa	0.45				40	gaaagtgagcattttgtcca	0.4
41	aagtggggaaagacaggtgc	0.55				41	tgctcgatgtcgatacgatt	0.45
42	tcaggagatgtcggttagta	0.45				42	caagtatgggtgagccaatg	0.5
43	caaacccaacttgacacgga	0.5				43	atctcctggatcgtagtatt	0.4
44	gccggatacacttatgcaaa	0.45				44	tccaaagtgaatggttcctc	0.45
45	cgatggatgagggaagggat	0.55	3' ∆			45	cggtaaatcgtcgaattcca	0.45
46	actagtatttcctctcatct	0.35				46	aaatcagctccttcagcttc	0.45
47	ccaaaatctgccccgaaaag	0.5				47	ctccattcgtctgtgatgag	0.5
48	acctgcaatttttgtgtctg	0.4				48	taaacaggattctgccctcc	0.5

### Sheet: lag-3 probes
intron probe far red 610	sequence	GC content				exon probe Quasar 570	sequence	GC content
1	caaggaacactgtctagggt	0.5				1	gaattccgagagatcatcca	0.45
2	gtctctgtcgaagtgaagga	0.5				2	cgacacttggctccgaaata	0.5
3	aggtgcgtgatgagaagagg	0.55				3	tgcttgtcgacggtttcatt	0.45
4	aatattcctggaactgagcc	0.45				4	ttcaggtggaggtgaatgtg	0.5
5	ttgcaggtgtgtgcaattat	0.4				5	ttcacaaatggagctgtcgg	0.5
6	aggtgtccttcattttcaac	0.4				6	cttcgggatttggcaagtta	0.45
7	agcttgctactcagatatct	0.4				7	gagtggaatgcgttgaggtc	0.55
8	gttggatctgatagaatccc	0.45				8	tagctctgatcgttgacgat	0.45
9	tcgggtacttttgatgttgg	0.45				9	ctttctcgtaatttgcacgt	0.4
10	ctcaattggcatacacaggg	0.5				10	tttgcaatcatttcgggtcg	0.45
11	cgtgtttgtgtatgtgtgtg	0.45				11	ataagtgtgcagtgactgct	0.45
12	actgtatgcgggacgaagag	0.55				12	cgttcttcatcttctgtata	0.35
13	aaggaggtcataatcgtggc	0.5				13	cttttgttgttcaactctct	0.35
14	cgtatctgactgactggttg	0.5				14	gatgcattcattgcttcttt	0.35
15	gagacatagacggcgtcaac	0.55				15	ctggatgaagttggagctga	0.5
16	acttgttgtttctatccacg	0.4				16	attctcaacactttgtccac	0.4
17	tttgtttgtctgttttcctt	0.3				17	actacatcatttcgtcgttt	0.35
18	ggggaaaaagttggttcgca	0.5				18	cattcttcttcacttgtcgg	0.45
19	agccagaagcgactaacttt	0.45				19	aatgttgttgctgtgctctt	0.4
20	aaccgtttttcaactggcta	0.4				20	catttgtggttgctgctgac	0.5
21	caatctcccgttgtttcaaa	0.4				21	gatattgttgttgcatctga	0.35
22	ctccgcattgctgaaacaac	0.5				22	atatactgttgttgttggga	0.35
23	cttgacaacctagtctcttc	0.45				23	atgatgttgttgttgcatca	0.35
24	cctccgacatcaaggaagaa	0.5				24	tttgttgcattccagtcata	0.35
25	gttgattctccttttttgga	0.35				25	gcagatgatgttgatggcat	0.45
26	tccagaaagtctgagatcca	0.45				26	tggtgttgggactgaacgaa	0.5
27	tacaacatgggcctgataca	0.45				27	gactcggttgatgcattgaa	0.45
28	acagctcagcttcgaaatgt	0.45				28	caaccatttctcatttctgc	0.4
29	taactaccgagatagccaca	0.45				29	tgtcgcatttctagacattc	0.4
30	tgtgtgtgcacgtgtaagag	0.5				30	atcggtgagcatgtcatatc	0.45
31	gtctatgtctcttcaatgca	0.4				31	ttctcgtcgacaatcggctg	0.55
32	tcagtttacgcgagaagcac	0.5				32	gccttctggaacagccaaat	0.5
33	gaggaacgcgccaaaacatc	0.55				33	aagcgccaacttatcaaacc	0.45
34	cgtagtttcgattccactta	0.4				34	cggacccaatattgtatcaa	0.4
35	ttcttcccccattaaaaagg	0.4				35	gctagaaatgtgtcgtaggt	0.45
36	ccggcgagtaaagaaggaga	0.55				36	ggaggatgaaaagtccagtt	0.45
37	ctccaagacacacacacaga	0.5				37	gagactgcttcgttggtgat	0.5
38	agcacacacacatacactct	0.45				38	atccgatcgccattcatttc	0.45
39	ggaaagctggctatatgcag	0.5				39	attctgagctggtggtggag	0.55
40	ctggtgatcacaattcgcta	0.45				40	gaagctgagcaatgtgttgt	0.45
41	ttggtgggctagatgtgaag	0.5				41	ctcatcttattttgctgctg	0.4
42	gtgcaacaagaggacatgcg	0.55				42	aaattgtccacctccattca	0.4
43	cgttcgagcaaagttatcca	0.45				43	atataagcagcctgctgatg	0.45
44	ctggatcatccaactccaaa	0.45				44	cgaatctgctccattctctg	0.5
45	tgagagactcgaggagcatg	0.55				45	atatccattcggaataccgt	0.4
46	caaggatccatcaaggtgtt	0.45				46	ggtggatgcatatgcatttg	0.45
47	tgtcggcaaatctagctttc	0.45				47	tattagcgaatgcagtgggt	0.45
48	aacaccttcaaggcgagtag	0.5

### Sheet: lag-1 probes
intron probe Quasar 670	sequence	GC content				exon probe TAMRA	sequence	GC content
1	tcgccgatttaacgattcga	0.45				1	ttatcgtgtgttgagtaggc	0.45
2	agggaaaacgcttcgtacgg	0.55				2	gataccgactggaacattgc	0.5
3	atgccttgttgcaatgattc	0.4				3	tatctgttgaagtgcggcaa	0.45
4	tggagatggggatctgtgaa	0.5				4	ggagttggcgatttcgatat	0.45
5	ggcggagaagaggatttagt	0.5				5	gctactcgtactgggagaaa	0.5
6	aatcagtgatgaggttggca	0.45				6	ttcctttcgaagttgatgcg	0.45
7	aagtactccttatcggtcag	0.45				7	atttttcgactgatcttgcc	0.4
8	aaactgttgctcgttcttct	0.4				8	cccgattgtgtagaatggat	0.45
9	ttttgttcccgtactaacac	0.4				9	gtccaggaatgatgatgtgt	0.45
10	ggtcggtattcaaccattac	0.45				10	gacggagctccaaaacttga	0.5
11	acattttagctgtacttccg	0.4				11	tgccaattgatagttggtca	0.4
12	ggatgagcttttccacaatc	0.45				12	ctgtgaagacttccgagttt	0.45
13	ctaaacagctgcagttggtg	0.5				13	atgacgcattcgtacttctc	0.45
14	tttttcgagactcagcttgg	0.45				14	tccatatgacttttgggcaa	0.4
15	caaatatttcggtccgcttt	0.4				15	ggtgggcagaagaatctttt	0.45
16	ggcagtgcggaatgtaattt	0.45				16	gacacgatcctttttgagtt	0.4
17	tatgggaaactgacggttcc	0.5				17	tgagctgaagctttgagtgt	0.45
18	aacgagcgtgggaaagtgtc	0.55				18	tgctcgtgaatcggatcatt	0.45
19	tgtgtgagaaagggatggcg	0.55				19	tgatccgattccaatgtagg	0.45
20	acactctctttcactcacat	0.4				20	aagttgttgtcgctcggaag	0.5
21	gagagaggacacacttctca	0.5				21	tccaggatgtcgaacttttc	0.45
22	gcttgagagaggaacgtgtg	0.55				22	aaatatttggatcctgcctc	0.4
23	aggtactgtagttctagtct	0.4				23	agtcttcgcggcacaataat	0.45
24	ttagagagacagtccgtagg	0.5				24	ttctcttgtccgaatcacta	0.4
25	attgttgtattcccacagag	0.4				25	tttgtgatacgaatcctcca	0.4
26	catcatcttgtgtgcgtatg	0.45				26	tgcttctttttcgatggttt	0.35
27	ttaggctgtaacaccgagat	0.45				27	atacttgcagtccgtatttt	0.35
28	ggaagagagcaagagcagga	0.55				28	atagagcaactttggttcca	0.4
29	aaaaagaaccgccgagggtg	0.55				29	cttgtactgactgtctgtga	0.45
30	cacctcagtcatgacatttt	0.4				30	atttccctcaacatgaaggt	0.4
31	tcatgggaacctcaacatca	0.45				31	ttcgtggaggaagcatggaa	0.5
32	ttattacccagatcgtgacg	0.45				32	atcagtctcttgcaaaccac	0.45
33	atgttccttggaatggttga	0.4				33	cgattccggtaacactatca	0.45
34	tcggtaaaagaggagctgct	0.5				34	tcgacctttctgattctcaa	0.4
35	ggtcgtcaaggaataggtga	0.5				35	cttcactacacgatgcatca	0.45
36	gacacttttaccacctctaa	0.4				36	gacgagctcattgtcaatca	0.45
37	ctttgagtgaagtctcgtgt	0.45				37	ttgatagctgtggcttgatg	0.45
38	ggatacttcctttaccttta	0.35				38	tccatcgttgatctgatgac	0.45
39	cagaaaatatttccacgccc	0.45				39	cgatattcagccttatcagt	0.4
40	gatgcgcaagaggaggaaga	0.55				40	tggagaaatcgggttcgcaa	0.5
41	accgacctatttttcgtatt	0.35				41	ccatgtccatcaacttcaag	0.45
42	ccacatttatcaccactttt	0.35				42	aatctcttccatgcaactcg	0.45
43	tttcgacctatcgaatgctc	0.45				43	cacttctgaacgtcgtttca	0.45
44	gagcacccacacatattata	0.4				44	actcacaggtggtatcgaac	0.5
45	gttttatcacttctattccc	0.35				45	gagtttgctcatttcgaacc	0.45
46	gacaaaatcgggaggtgtgc	0.55				46	gtcctattcgtaaacatcca	0.4
47	agaatgaaactgccggggag	0.55				47	gagtagacgacaccatcatc	0.5
48	acctccgaatataatgctct	0.4				48	ttggacacaattctgcacgg	0.5
