## Supplementary material for "Two classes of active transcription sites and their roles in developmental regulation": Table S2

### Sheet: full length motif
gene	location	if intron, size	% identity	rough location	location %	fold stem loop	sequences
mpk-1b	1st intron	8247	100	5' end	first 20%	yes	caaaatgcgatacccggtctcgaaacgacacattttttggtaaatgcaaataagtgtgcgcctttaaagagtactgtaattttaaacttt
K09H11.9	1st intron	1135	90.3	3' end	last 20%	no	AAATaCGATAtCCGGTCTCGAAACGACAATTTTTTGtTAAAcgcgATAAgGTGTGCGCCTTTAAAGAGTACTGTAATTTcAAACTTT
fbxl-1	5th intron	389	88.7	middle	0.5	yes	TACCCGGTCTCGAcACGACAATTTTTTGtTAAATGCAAAgAgGTGTGCGCCTTTAAAGAGTACTGTAATTTcAAACgTT
hda-6	7th intron	513	95.7	3' end	last 30%	yes* small	CCGGTCTCGAAACGACAaacTTTTGtTAAATGCAAAAAGTGtaTGCGCCTTTAAAGAGTATTAAAGAGTAAAAC
R05D3.12	4th intron	264	85.8	3' end	last 20%	yes	TACCtGGTCTCGAgACGACAtTTTTTTGtTAAATaCAAAAAGTGTGCGCCTTTAAAGAGTACTGTAATTTcgAACTTT
Y43F4B.10	intergenic		91.9	5' end	n/a	yes	GGTCTCGAcACGACAATTTTTTGGTtAAATaCAAActAGTGTGCGCCTTTAAAGAGTACTGTAATTTcAAACTTT
F13H8.5a	3rd intron	401	88.5	5' end	first 30%	no	CAAAATtaCGATACCCGGTCTCGAcgcggcaagaATTTTTTGAATGCgAAaAgGTGcGCGCCTTTAAAGAtTACTGTAATTTcAAACTTT
ddb-1	intergenic		88.8	3' end	n/a	yes	TACCCGGTCTCGAcACGAtACATaTTTTatTAAtTGCAAAaAAgGTGTGCGCCTTTAAAGAGTACTGTAAcTTcAAACTTT
F13H10.6	1st intron	361	84.9	3' end	last 40%	yes	TACCCGGTCTCGAcACGACAATTTTgTttTAAtTGCAAAcgAGTGTGCGCCTTTAAAGAGTACTGTAATaTcAAACTTT
T22B11.1	6th intron	696	89.9	3' end	last 20%	no	TACCCGGTCTCGAAACGACATTTTTTGtTAAAgtcaaaaaagGTGTGCGCCTTTAAgGAGTACTGTAATTTcAAACTTT
acs-11	4th intron	893	84.9	middle	last 40%	yes	TACCCGGTCTCGAcAtGACACATTTTTGtTAAATGCAAAaAgtTGTGCGCCTTTAAAGAGTACTGTAAcgTaAAACTTT
Y47G6A.9	1st intron	558	87.2	3' end	last 30-40%	no	TACCCGGTCTCGAcACGACAaacttgtTAAATGCAAAaAgGTGTGCGCCTTTAAAGAGTACTGTAATTTcAAACTTT
21ur-13902	intergenic		84.8	3' end	n/a	yes*	AAAATGtaATACCCGGTCTCGAAACGgCAATTTTTattgaaagcaaccgAGTGTGCGCCTTTAAGAGTACTGTAATTTcAAACTTT
Y56A3A.16	3rd intron	277	89.5	3' end	last 30-50%	yes*	TGCGATtttgACCCGGTCTCGAAACGACAATTTcTTGtTAAATaCAAActgGTGTGCGCCTTTAAcGAGTACTGTAATTT
unc-26	5th intron	994	93	middle	0.5	yes	TACCCGGTCTtGAcACGACaACATTTTTTtttAAATAAaaacagGTGTGCGCCTTTAAAGAGTACTGTAATTgcAAACTTT
ttll-4	1st intron	3509	84.6	5' end	first 20%	yes	GTCTCGAAgCGACATTTTTTGtTAATGtAAATAgGTGTGCGCCTTTAAAGAGTACTGTAATTTcAAACTTT
eea-1	4th intron	329	83.6	5' end	first 20%	yes	CCCGGTCTCGAcACGACTTTTTTGtTAAATGgAAAaggaTGTGCGCCTTTAAAGAGTACTGTAATTTTAAACT
Y111B2A.9	intergenic		89.2	middle	n/a	no	CCGGTCTCGAAACGACgacaATTTTTTcGTAAATGCAAAaAgaTGTGCGCCTTTAAtagGAGTACTGTAATTTggAACTTT
Y43F4B.9	intergenic		86.2	3' end	n/a	yes*	GGTCTCGAAACGAgAATTTTTTGcTAAATGCgAAaAgGTGTGCGCCTTTAAAGAGTACTGTATTTTcgAACTTT
nth-1	3rd intron	304	83.2	3' end	last 20%	yes	TACCCGGTCTCGAAACGACAATTTcTGGTAAATaCAAAaAgaTGTGCGtaTTTAAAGAGTACTGTAATTTcAAACTcT
ZK1098.9	1st intron	365	88	3' end	last 20-50%	yes	CGATACCCGGTCTCGAtACGgCAaAgTTTTTGaTAgATcCAAAgAgGTGTGCGCCTTTAAAGAGTACTGTAATTT
E04F6.4	8th intron	368	83.4	3' end	last 30%	yes*	TACCCGGTCTCGAcACGACAATTTTTgGtTgAtTGCAAAcggaTGTGCGCCTTTAAAGAGTACTGTAATTTcAAACTT
C01F1.3	intergenic		93.8	5' end	n/a	yes	TACCCGGTCTCGAAACGACAATTTTTTttgtaagctacagacgAGTGTGCGCCTTTAAAaAGTACTGTATTTTctAAACTTT
T10E9.3	intergenic		86.2	middle	n/a	yes	TCTCGAcACGACACATTTTTGtTAAATGCAAActgGTGTGCGCCTTTAAAGAGTACTGTAAcTTTAAACTcT
rft-2c	1st intron	2237	91.5	3' end	last 20%	no	TACCtGGTCTCGAAACGACAaATTTTTTaTAAATGaAAATggGTGTGCGCCTTTAAAaaGAGTACTGTAATTT
fat-4	intergenic		82.3	5' end	n/a	yes*	TACCCGGcaTCGAcACGACAaATTTTTGGTAAATGagcAaAgGTGTGCGCtTTTAAAGAGTACTGTAATTTTAAAaTTT
ttr-15	1st intron	986	92.6	middle	0.5	no	CAAAATGaCGATACCCGGTCTCGAcACGACAagtttgtgtgaaatatggaaatGTGTGCGCCTTaAAAGAGTACTGTAATTTcAAACTaT
R05D7.5	1st intron	1833	83.1	3' end	last 20%	yes	TACCCGGTCTCGAAACGACAATTTTTGcTAAATGtgAAaAgGTGTGCGCCTTTAAgGAtTACTGTAATTTT
Y71F9B.2a	2nd intron	1704	87.7	3' end	last 10%	yes	ATACCCGGTCTCGAcACGACACATTTgTcGcTtAATGCAAAcggGTGTGCGCCTTTAAAGgGTACTGTAATTT
B0513.4	1st intron	847	89.3	5' end	first 20%	yes	GGTCTCGAAACGACgtaTTTTGGTtaaaaaCAAATAAGTGTGCGCCTTTAAAGAtTACTGTAgTTTcAAACTTT
slx-1	4th intron	330	84.9	5' end	first 30%	yes	TACCCGGTCTCGAgACGAtAATTTTTTGtaAtAataAgAaAgGTGTGCGCCTTTAAAGAGTACTGTAATTTTA
Y71F9B.2b	2nd intron	1704	87.7	3' end	last 30-40%	yes	ATACCCGGTCTCGAcACGACACATTTgTcGcTtAATGCAAAcggGTGTGCGCCTTTAAAGgGTACTGTAATTT
F07C6.4f	14th intron	1693	90.4	middle or 3' depending on isoform	last 30%	yes	TACCCGGTCTCGAcgcgacaagTTTTTGGaAAATGCAAAaAgGTGTGCGCCTTTAAAGAGTACTGTAATTT
F35D11.12	intergenic		85.8	3' end	n/a	yes*	CGGTCTCGAAACGACAaattcTTGGTAAATGCgAAaAgGcGTGCaCCTTTAAAGAGTACTGTAATTacAAACTTT
F23C8.7	intergenic		84.6	5' end	n/a	no	TACCtGGTCTCGAAACGACAATTgTTTGtTAAATGCgtgaAgGTGTGCGCCTTTAAAGAGTACTGTAATTT
C54G10.1	intergenic		89.1	3' end	n/a	no	TACCCGGTCTCGAcACGACAaATTTTTgttaaatttcaaaagGTGTGCGCCTTTAAAGAGTACTGTAATTTcAAACTcTt
R10E11.6	1st intron	812	87.9	middle	0.5	no	ACCCGGTCTCGAcACGAtaaatttgtgtTAAATGCgAgTAgGTGTGCGCCTTTAAAGAGTACTGTAATTTcAAACTT
Y92H12A.5	2nd intron	3882	93.7	5' end	first 30%	no	CCCGGTCTCGAcACGACAaATTTTTaaaaTAAATGtgATAAgGTGTGCGCCTTTAAAGAGTACTGTAATT
tre-2	1st intron	443	88.9	5' end	first 30%	yes*	TACCCGGTCTCGAcACGACcaattttcgttgaataCAAAaAAGTaTGCGCCTTTAAAGAGTACTGTAATTTcAAACTTT
mcm-10	3rd intron	1047	93.6	middle	last 40%	yes	TACCCggGGTCTCGAAgCGACAaATTTTTgttaaatacgaaaagaTGTGCGCCTTTAAAGAGTACTGTAATTTTtttggAACTTT
Y54G11A.3	intergenic		86	3' end	n/a	yes*	GGTCTCGAAACGACATTTTTTGcTAtATGCAAAaAtGTGTGtGCCTTTAAAGAGTACTGTAATT
dot-1.1	2nd intron	1105	81.7	middle	0.5	no	CGGTCTCGAAACGACAAgTTTTTGttgaaTGTGCGCCTTTAAAGAGTACTGTAATTTTAAACgTT
abtm-1	3rd intron	1780	88.6	middle	first 40%	no	CCGGTCTCGAAACGAaaagTTTTGGTgAATttgAAaAgGTGTGCGCCTTTAAagAGAGTACTGTAATTTgAAACTT
W07G4.5	intergenic		91.4	middle	n/a	yes	CGGTCTCGAAACGACACATTTTTgttAAATAAaaattGTGTGCaCCTTTAAAGAGTACTGTAATTT

### Sheet: 23 core motif blast
gene	chromosome	coordinates	location	w/in intron	motif matched	notes						motif	TGTGCGCCTTTAAAGAGTACTGTA
F23C8.13	I:2416904..2416926		1st intron	3' end (80%)	GTGCGCCTTTAAAGAGTACTGTA							5' = 0%
sesn-1	I:35744..35766		intergenic	3'	GTGCGCCTTTAAAGAGTACTGTA							3' = 100%
Y48G1BL.5	I:220774..220796		2nd intron	middle	ACAGTACTCTTTAAAGGCGCACA			pseudogene
Y48G1BM.8	I:247596..247618		intergenic	3'	GTGCGCCTTTAAAGAGTACTGTA			pseudogene
Y65B4A.1	I:656179..656201		2nd intron	3' end (80%)	GTGCGCCTTTAAAGAGTACTGTA
Y92H12A.5	I:1510156..1510178		2nd intron	5' end (20%)	GTGCGCCTTTAAAGAGTACTGTA
arl-13	I:2066556..2066578		1st intron	3' end (80%)	GTGCGCCTTTAAAGAGTACTGTA							41	% intron	66.129
cdk-7	I:2288559..2288581		2nd intron	middle	GTGCGCCTTTAAAGAGTACTGTA							20	% intergenic	33.871
dot-1.1	I:2391810..2391832		2nd intron	middle	ACAGTACTCTTTAAAGGCGCACA
F23C8.13	I:2416904..2416926		1st intron	3' end (80%)	ACAGTACTCTTTAAAGGCGCACA							within intron
F23C8.7	I:2422244..2422266		intergenic	3'	ACAGTACTCTTTAAAGGCGCACA							17	5' end	41.4634
F07F6.8	II:5425545..5425567		1st intron	5' end (20%)	ACAGTACTCTTTAAAGGCGCACA							12	middle	29.2683
F56D1.2	II:5476109..5476131		3rd intron	middle	GTGCGCCTTTAAAGAGTACTGTA							12	3' end	29.2683
ins-32	II:3804262..3804284		intergenic	b/w two genes	GTGCGCCTTTAAAGAGTACTGTA
madf-3	II:4338714..4338736		intergenic	3'	ACAGTACTCTTTAAAGGCGCACA							17
W06B4.2	II:4469639..4469661		4th intron	5' end (20%)	GTGCGCCTTTAAAGAGTACTGTA
F10G7.5	II:4695834..4695856		8th intron	5' end (20%)	GTGCGCCTTTAAAGAGTACTGTA
acs-11	II:4744723..4744745		4th intron	3' end (70%)	ACAGTACTCTTTAAAGGCGCACA
F26G1.15	II:4790562..4790584		1st intron	5' end (20%)	GTGCGCCTTTAAAGAGTACTGTA
F07F6.8	II:5425545..5425567		1st intron	5' end (20%)	ACAGTACTCTTTAAAGGCGCACA
F56D1.2	II:5476109..5476131		3rd intron	middle	GTGCGCCTTTAAAGAGTACTGTA
Y71H2AM.13	III:2734407..2734429		8th intron	3' end (80%)	GTGCGCCTTTAAAGAGTACTGTA
laf-1	III:2771446..2771468		5th intron	3' end (70%)	GTGCGCCTTTAAAGAGTACTGTA
M01F1.9	III:3494086..3494108		3' UTR	5' end (40%)	ACAGTACTCTTTAAAGGCGCACA
C46F11.5	III:3656958..3656980		1st intron	middle	GTGCGCCTTTAAAGAGTACTGTA
evl-18	III:3732721..3732743		4th intron	middle	ACAGTACTCTTTAAAGGCGCACA
evl-18	III:3733741..3733763		3rd intron	middle	GTGCGCCTTTAAAGAGTACTGTA
C36A4.11	III:3840288..3840310		intergenic	5'	GTGCGCCTTTAAAGAGTACTGTA
mmcm-1	III:3902104..3902126		intergenic	b/w two genes	ACAGTACTCTTTAAAGGCGCACA
tftc-5	III:4022785..4022807		2nd intron	5' end (40%)	GTGCGCCTTTAAAGAGTACTGTA
rei-1	III:4098468..4098490		intergenic	5'	GTGCGCCTTTAAAGAGTACTGTA
K11H12.1	IV:652923..652945		2nd intron	5' end (30%)	ACAGTACTCTTTAAAGGCGCACA
K08D12.4	IV:1707976..1707998		2nd intron	middle	GTGCGCCTTTAAAGAGTACTGTA
Y76B12C.3	IV:1973219..1973241		intergenic	b/w two genes	GTGCGCCTTTAAAGAGTACTGTA
T26C12.2	IV:3264505..3264527		2nd intron	5' end (20%)	ACAGTACTCTTTAAAGGCGCACA
W08E12.7	IV:3297361..3297383		intergenic	3'	GTGCGCCTTTAAAGAGTACTGTA
W08E12.7	IV:3297872..3297894		intergenic	3'	GTGCGCCTTTAAAGAGTACTGTA
ell-1	IV:4402097..4402119		1st intron	middle	GTGCGCCTTTAAAGAGTACTGTA			large intron with 3 genes in it
ZK180.5	IV:4514367..4514389		intergenic	3'	GTGCGCCTTTAAAGAGTACTGTA
psr-1	IV:4654636..4654658		1st intron	3' end (70%)	ACAGTACTCTTTAAAGGCGCACA
ogdh-1	IV:4703622..4703644		1st intron	3' end (70%)	GTGCGCCTTTAAAGAGTACTGTA
T22H9.1	V:360021..360043		1st intron	3' end (60%)	ACAGTACTCTTTAAAGGCGCACA
str-238	V:772866..772888		intergenic	3'	GTGCGCCTTTAAAGAGTACTGTA
R09A1.2	V:1019048..1019070		2nd intron	5' end (40%)	ACAGTACTCTTTAAAGGCGCACA
rga-4	V:1371979..1372001		intergenic	3'	ACAGTACTCTTTAAAGGCGCACA
zig-11	V:1881187..1881209		1st intron	3' end (80%)	ACAGTACTCTTTAAAGGCGCACA
comt-3	V:2055631..2055653		intergenic	b/w two genes	ACAGTACTCTTTAAAGGCGCACA
irg-3	V:2593492..2593514		1st intron	3' end (60%)	ACAGTACTCTTTAAAGGCGCACA
Y39H10A.6	V:3756682..3756704		1st intron	5' end (20%)	ACAGTACTCTTTAAAGGCGCACA
irid-1	V:4338399..4338421		2nd intron	5' end (20%)	GTGCGCCTTTAAAGAGTACTGTA
irid-1	V:4338543..4338565		2nd intron	middle	ACAGTACTCTTTAAAGGCGCACA
set-33	X:260485..260507		intergenic	3'	GTGCGCCTTTAAAGGGTACTGTA
set-33	X:260704..260726		intergenic	3'	GTGCGCCTTTAAAGGGTACTGTA
inso-1	X:1308605..1308627		5th intron	middle	ACAGTACTTTTTAAAGGCGCACA
R08E3.10	X:4816429..4816451		intergenic	not close to much	ACAGTACTCTCTAAAGGCGCACA			R08E3.10
npr-11	X:1252945..1252962		7th intron	5' end (30%)	CCTTTAAAGAGTACTGTA
F47G3.4	X:2381720..2381741		1st intron	5' end (30%)	TGCGCCTTTAAAGATTACTGTA
Y73B3A.16	X:79760..79776		2nd intron	5' end (40%)	CTTTAAAGAGTACTGTA
cal-6	X:139952..139972		intergenic	b/w two genes	GCGCCTTTAAAGATTACTGTA
T07F12.11	X:4881082..4881104		intergenic	not close to much	GTGCACCTTTGAAGAGTACTGTA
C54H2.9	X:5753996..5754010		intergenic	not close to much	GTGCGCCTTTAAAGA
